# Kcs1-dependent inositol pyrophosphates promote DNA double-strand break repair via Pho80-Pho85 in budding yeast

**DOI:** 10.64898/2026.10.07.751851

**Authors:** Giovanna Marques Panessa, Paulo Pereira Sforsin, Mateusz Maciej Wagner, Giuliana Monteiro, Marcus Bustamante Smolka, José Renato Rosa Cussiol

## Abstract

The cleavage of membrane-bound phosphoinositides produces inositol polyphosphates (IPs) and pyrophosphates (PP-IPs), small water-soluble signaling molecules that are highly conserved in eukaryotes and play a critical role in cell metabolism. Loss of the inositol pyrophosphate kinase (PP-IPk) Kcs1 and its mammalian ortholog IP6K1 was previously shown to cause hypersensitivity to genotoxic stress and reduced homologous recombination (HR) repair. To identify the mechanism linking PP-IPs to DNA double-strand break (DSB) repair, we combined quantitative proteomics with biochemical, genetic, and cell-cycle analyses in budding yeast. We found that loss of Kcs1, but not the PP-IPk Vip1, caused increased sensitivity to the radiomimetic drug zeocin. *kcs1Δ* cells displayed persistent Rad53 signaling and elevated γ-H2A levels, remaining arrested in G1/S during treatment and accumulating in G2/M for hours after damage removal. Unexpectedly, Kcs1-dependent PP-IPs promoted DSB repair independently of the core HR machinery and of cell-cycle stage. Quantitative proteomics revealed increased levels of PHO pathway proteins in zeocin-treated *kcs1Δ* cells, and deletion of the CDK inhibitor *PHO81* substantially rescued zeocin hypersensitivity, indicating that constitutive inhibition of the Pho80-Pho85 cyclin-dependent kinase underlies the DNA repair defect caused by Kcs1 loss. This function of Pho80-Pho85 was mechanistically distinct from its canonical role in phosphate homeostasis, and partially independent of its connections to Ku80 regulation. Together, our findings identify Kcs1-dependent PP-IP signaling as a new upstream input controlling Pho80-Pho85 activity during the DNA damage response, establishing an HR-independent axis for genome maintenance and linking PP-IP metabolism to the DNA damage response in eukaryotic cells.
