## Supplementary material for "Kcs1-dependent inositol pyrophosphates promote DNA double-strand break repair via Pho80-Pho85 in budding yeast": Table S1

### Sheet: Planilha1
S1_Table. S. cerevisiae strains used in this study.
JRC strain number	Background	Relevant Genotype	Reference
JRC62	S288C	MATa, ura3-52, leu2∆1, trp1∆63, his3∆200, lys2∆Bgl, hom3-10, ade2∆1, ade8, arg4∆, sml1∆:TRIP bar1∆:HIS3	From Marcus Smolka lab (Ohouo et al, 2010)
JRC181	S288C	MATa, ura3-52, trp1-63, his3-200, bar1∆::HIS3, kcs1∆::KANMX6	This study
JRC209	S288C	MATa, ura3-52, trp1-63, his3-200, bar1Δ::HIS3, pho81Δ::KANMX6	This study
JRC 229	BY4741	MATa his3Δ1 leu2Δ0 met15Δ0 ura3Δ0, pho4Δ::KANMX6	From Luis E. S. Netto lab
JRC 231	BY4741	MATa his3Δ1 leu2Δ0 met15Δ0 ura3Δ0, pho5Δ::KANMX6	From Luis E. S. Netto lab
JRC 235	BY4741	MATa his3Δ1 leu2Δ0 met15Δ0 ura3Δ0, pho84Δ::KANMX6	From Luis E. S. Netto lab
JRC 239	BY4741	MATa his3Δ1 leu2Δ0 met15Δ0 ura3Δ0	This study
JRC 241	BY4741	MATa his3Δ1 leu2Δ0 met15Δ0 ura3Δ0, kcs1Δ::KANMX6	This study
JRC 325	BY4741	MATa his3Δ1 leu2Δ0 met15Δ0 ura3Δ0, rad54∆::URA3	This study
JRC 327	BY4741	MATa his3Δ1 leu2Δ0 met15Δ0 ura3Δ0, kcs1Δ::KANMX6, rad54∆::URA3	This study
JRC 353	S288C	MATa, ura3-52, leu2∆1, trp1∆63, his3∆200, lys2∆Bgl, hom3-10, ade2∆1, ade8, arg4∆	From Marcus Smolka lab
JRC 363	S288C	MATa, ura3-52, trp1-63, his3-200, bar1::HIS3, tel1Δ::NATMX6	From Marcus Smolka lab
JRC 365	S288C	MATa, ura3-52, leu2∆1, trp1∆63, his3∆200, lys2∆Bgl, hom3-10, ade2∆1, ade8, arg4∆, sml1∆:TRIP bar1∆:HIS3, Rad53(R605A)::KANMX6	From Marcus Smolka lab
JRC 381	YRA213	Mata::DEL HOcs::hisG ura3DB51 trpDEL.63 leu2DEL::Kan hmlDEL::hisG HMR::ADE3 ade3::GAL::HO can1DEL::URA:: HOcs::HPH, A3::TRP1	From Marcus Smolka lab (Sanford EJ et al, 2021)
JRC 397	S288C	MATa, ura3-52, leu2∆1, trp1∆63, his3∆200, lys2∆Bgl, hom3-10, ade2∆1, ade8, arg4∆; kcs1Δ::HYGRO	This study
JRC 399	S288C	MATa, ura3-52, leu2∆1, trp1∆63, his3∆200, lys2∆Bgl, hom3-10, ade2∆1, ade8, arg4∆; vip1Δ::NATMX	This study
JRC 401	S288C	MATa, ura3-52, leu2∆1, trp1∆63, his3∆200, lys2∆Bgl, hom3-10, ade2∆1, ade8, arg4∆; siw14Δ::NATMX	This study
JRC 403	S288C	MATa, ura3-52, leu2∆1, trp1∆63, his3∆200, lys2∆Bgl, hom3-10, ade2∆1, ade8, arg4∆; vip1Δ::NATMX, kcs1Δ::HYG	This study
JRC 405	S288C	MATa, ura3-52, leu2∆1, trp1∆63, his3∆200, lys2∆Bgl, hom3-10, ade2∆1, ade8, arg4∆, sml1∆:TRIP bar1∆:HIS3, Rad52-mRuby-Hyg, kcs1Δ::NATMX	This study
JRC 407	S288C	MATa, ura3-52, leu2∆1, trp1∆63, his3∆200, lys2∆Bgl, hom3-10, ade2∆1, ade8, arg4∆; ipk2Δ::HYG	This study
JRC 409	S288C	MATa, ura3-52, leu2∆1, trp1∆63, his3∆200, lys2∆Bgl, hom3-10, ade2∆1, ade8, arg4∆; ipk2Δ::HYG, kcs1Δ::URA3	This study
JRC 411	S288C	MATa, ura3-52, leu2∆1, trp1∆63, his3∆200, lys2∆Bgl, hom3-10, ade2∆1, ade8, arg4∆; siw14Δ::NATMX, kcs1Δ::HYG	This study
JRC 419	S288C	MATa, ura3-52, leu2∆1, trp1∆63, his3∆200, lys2∆Bgl, hom3-10, ade2∆1, ade8, arg4∆, sml1∆:TRIP bar1∆:HIS3, Rad52-mRuby-Hyg, kcs1-GFP::G418	This study
JRC 423	S288C	MATa, ura3-52, leu2∆1, trp1∆63, his3∆200, lys2∆Bgl, hom3-10, ade2∆1, ade8, arg4∆; rad51Δ::NATMX	This study
JRC 421	S288C	Mata::DEL HOcs::hisG ura3DB51 trpDEL.63 leu2DEL::Kan hmlDEL::hisG HMR::ADE3 ade3::GAL::HO can1DEL::URA:: HOcs::HPH, A3::TRP1, kcs1Δ::LEU2	This study
JRC 425	S288C	MATa, ura3-52, leu2∆1, trp1∆63, his3∆200, lys2∆Bgl, hom3-10, ade2∆1, ade8, arg4∆; rad52Δ::NATMX	This study
JRC 447	S288C	MATa, ura3-52, leu2∆1, trp1∆63, his3∆200, lys2∆Bgl, hom3-10, ade2∆1, ade8, arg4∆, sml1∆:TRIP bar1∆:HIS3, Rad53(R605A)::KanMX6, kcs1Δ::NATMX6	This study
JRC 457	S288C	MATa, ura3-52, leu2∆1, trp1∆63, his3∆200, lys2∆Bgl, hom3-10, ade2∆1, ade8, arg4∆; KCS1-3xFLAG::NATMX6	This study
JRC 459	S288C	MATa, ura3-52, trp1-63, his3-200, bar1𝜟::HIS3,kcs1Δ::NATMX	This study
JRC 461	S288C	MATa, ura3-52, trp1-63, his3-200, bar1𝜟::HIS3, pho81Δ::KANMX6, kcs1Δ::NATMX	This study
JRC 463	S288C	MATa, ura3-52, trp1-63, his3-200, bar1::HIS3, tel1ΔNatMX,kcs1Δ::HYG	This study
JRC 469	BY4741	MATa his3Δ1 leu2Δ0 met15Δ0 ura3Δ0, pho4Δ::KANMX6, kcs1Δ::NATMX	This study
JRC 471	BY4741	MATa his3Δ1 leu2Δ0 met15Δ0 ura3Δ0, pho84Δ::KANMX6, kcs1Δ::NATMX	This study
JRC 473	S288C	MATa, ura3-52, leu2∆1, trp1∆63, his3∆200, lys2∆Bgl, hom3-10, ade2∆1, ade8, arg4∆, pho81Δ::NATMX	This study
JRC 475	BY4741	MATa his3Δ1 leu2Δ0 met15Δ0 ura3Δ0, pho5Δ::KANMX6, kcs1Δ::URA3	This study
JRC 477	S288C	MATa, ura3-52, leu2∆1, trp1∆63, his3∆200, lys2∆Bgl, hom3-10, ade2∆1, ade8, arg4∆, pho81Δ::NATMX, kcs1Δ::URA3	This study
JRC 479	S288C	MATa, ura3-52, leu2∆1, trp1∆63, his3∆200, lys2∆Bgl, hom3-10, ade2∆1, ade8, arg4∆,ipk1Δ::URA3	This study
JRC 489	S288C	MATa, ura3-52, leu2∆1, trp1∆63, his3∆200, lys2∆Bgl, hom3-10, ade2∆1, ade8, arg4∆; KCS1(K778A)-3xFLAG::NATMX6	This study
JRC 491	S288C	MATa, ura3-52, leu2∆1, trp1∆63, his3∆200, lys2∆Bgl, hom3-10, ade2∆1, ade8, arg4∆, pho80Δ::NATMX	This study
JRC 493	S288C	MATa, ura3-52, leu2∆1, trp1∆63, his3∆200, lys2∆Bgl, hom3-10, ade2∆1, ade8, arg4∆, pho85Δ::NATMX	This study
JRC 495	S288C	MATa, ura3-52, leu2∆1, trp1∆63, his3∆200, lys2∆Bgl, hom3-10, ade2∆1, ade8, arg4∆; rad51Δ::NATMX,kcs1Δ::HYG	This study
JRC 503	S288C	MATa, ura3-52, leu2∆1, trp1∆63, his3∆200, lys2∆Bgl, hom3-10, ade2∆1, ade8, arg4∆; kcs1Δ::HYG , ipk1Δ::NATMX	This study
JRC 505	S288C	MATa, ura3-52, leu2∆1, trp1∆63, his3∆200, lys2∆Bgl, hom3-10, ade2∆1, ade8, arg4∆; pcl1Δ::NATMX	This study
JRC 507	S288C	MATa, ura3-52, leu2∆1, trp1∆63, his3∆200, lys2∆Bgl, hom3-10, ade2∆1, ade8, arg4∆; vtc4Δ::NATMX	This study
JRC 525	S288C	MATa, ura3-52, leu2∆1, trp1∆63, his3∆200, lys2∆Bgl, hom3-10, ade2∆1, ade8, arg4∆; kcs1Δ::HYG; vtc4Δ::NATMX	This study
JRC 535	S288C	MATa, ura3-52, leu2∆1, trp1∆63, his3∆200, lys2∆Bgl, hom3-10, ade2∆1, ade8, arg4∆; pcl1Δ::NATMX, kcs1Δ::URA3	This study
JRC 543	S288C	MATa, ura3-52, leu2∆1, trp1∆63, his3∆200, lys2∆Bgl, hom3-10, ade2∆1, ade8, arg4∆, yku70Δ::NATMX6	This study
JRC 547	S288C	MATa, ura3-52, leu2∆1, trp1∆63, his3∆200, lys2∆Bgl, hom3-10, ade2∆1, ade8, arg4∆, yku80Δ::NATMX6	This study
JRC 549	S288C	MATa, ura3-52, leu2∆1, trp1∆63, his3∆200, lys2∆Bgl, hom3-10, ade2∆1, ade8, arg4∆; kcs1Δ::HYG, yku80Δ::NATMX6	This study
JRC 551	S288C	MATa, ura3-52, leu2∆1, trp1∆63, his3∆200, lys2∆Bgl, hom3-10, ade2∆1, ade8, arg4∆, yku70Δ::NATMX6, kcs1Δ::HYG	This study
JRC 561	BY4741	MATa his3Δ1 leu2Δ0 met15Δ0 ura3Δ, plc2Δ::KANMX4	From Luis E. S. Netto lab
JRC 562	BY4741	MATa his3Δ1 leu2Δ0 met15Δ0 ura3Δ, plc6Δ::KANMX4	From Luis E. S. Netto lab
JRC 563	BY4741	MATa his3Δ1 leu2Δ0 met15Δ0 ura3Δ, plc7Δ::KANMX4	From Luis E. S. Netto lab
JRC 564	BY4741	MATa his3Δ1 leu2Δ0 met15Δ0 ura3Δ, plc8Δ::KANMX4	From Luis E. S. Netto lab
JRC 565	BY4741	MATa his3Δ1 leu2Δ0 met15Δ0 ura3Δ, cgl1Δ::KANMX4	From Luis E. S. Netto lab
JRC 570	S288C	MATa, ura3-52, leu2∆1, trp1∆63, his3∆200, lys2∆Bgl, hom3-10, ade2∆1, ade8, arg4∆, kcs1Δ::HYGRO, pho80Δ::NATMX6	This study
JRC 572	S288C	MATa, ura3-52, leu2∆1, trp1∆63, his3∆200, lys2∆Bgl, hom3-10, ade2∆1, ade8, arg4∆, pho85Δ::NATMX, kcs1Δ::HYGRO	This study
JRC 576	S288C	MATa, ura3-52, leu2∆1, trp1∆63, his3∆200, lys2∆Bgl, hom3-10, ade2∆1, ade8, arg4∆, pho85Δ::NATMX, yKu80Δ::HYGRO	This study
