## Supplementary material for "Kcs1-dependent inositol pyrophosphates promote DNA double-strand break repair via Pho80-Pho85 in budding yeast": Table S2

### Sheet: Planilha1
S2_Table. Plasmids used in this study.
Plasmid No.	Vector	Purpose	Tag	Reference
pJRC02	pFA6a_KanMX6_6xHis-3xHA	for gene deletion (KanMX6 marker)	6xHIS-3xHA	From Marcus Smolka lab
pJRC05	pRS303	for gene deletion (HIS3 marker)	-	From Marcus Smolka lab
pJRC06	pRS306	for gene deletion (URA3 marker)	-	From Marcus Smolka lab
pJRC22	pFa6a_NatMX	for gene deletion (NatMx marker)	-	From Marcus Smolka lab
pJRC30	pFa6a_KanMX6_ rad53(R605A)	to generate rad53(R605A)-KanMX6	-	From Marcus Smolka lab
pJRC71	pFa6a-link-yom-Ruby2-Hyg	for tagging with mRuby2-Hyg	mRuby2	From Marcus Smolka lab
pJRC72	pRS415-Hyg	for gene deletion (Hygromycin marker)	-	From Marcus Smolka lab
pJRC80	pFA6a_NATMX6_KCS1-3x-FLAG_400pb_downstream	for tagging with 3xFLAG-NatMX6	6His_TEV_3xFLAG	This study
pJRC97	pFA6a_NATMX6_KCS1(K778A)-FLAG_400pb_downstream	to generate strain expressing Kcs1 kinase-dead (K778A)	6His_TEV_3xFLAG	This study
