## Supplementary material for "Kcs1-dependent inositol pyrophosphates promote DNA double-strand break repair via Pho80-Pho85 in budding yeast": Table S3

### Sheet: Planilha1
S3_Table. Primers used in this study
Primer	Sequence
Rad54_up_for	CTTTCTTCACTAAAGCTGCTACGAA
Rad54_int_rev	GGGTCATAAAGCACTATGGCA
pRS306_URA3_rev	ACTTGGCGGATAATGCCTTTAG
Kcs1_del_for	TCAAATCTTTTTTTTATTTTTTGTATATATAAAACTAAAGCTAAAAGACTGCAGATTGTACTGAGAGTGC
Kcs1_del_rev	ACTGAAATAAGCGCAGCTAAAAGAATATTCATTAGTTCTATCCTTTCTTTTGCCGATTTCGGCCTATTGG
Kcs1_int_rev	CTATGCGCCACGTGTTTATTG
Kcs1_up_for	CTTTCTTTCATTTTGTACATCTTTCTGTCTTC
KanMX6_int_rev	GAATTTAATCGCGGCCTCGAAACG
RAD54_del_for	CTCAGAACTTAGCTCTATTTCAAGGTACCATATATATTTCCTTATAACTGGCAGATTGTACTGAGAGTGC
RAD54_del_rev	ATCGAATTCTACTTTTTGTTTTTGTTTTATAAGTACATGTATGTAAGAGATGCCGATTTCGGCCTATTGG
Rad52_tag_for	GAGAAGTTGGAAGACCAAAGATCAATCCCCTGCATGCACGCAAGCCTACTCGGATCCCCGGGTTAATTAA
Rad52_tag_rev	CTAGACGATATAGGAAGAAATACAAATAAAATCAGAATTGAAAGAGTAACTATGAATTCGAGCTCGTTTAAAC
NatMX_del_for	GCAGATTGTACTGAGAGTGCGTTTAGCTTGCCTCGTCCC
NatMX_del_rev	TGCCGATTTCGGCCTATTGGTGGATGGCGGCGTTAGTA
Rad51_del_for	AAGAGCAGACGTAGTTATTTGTTAAAGGCCTACTAATTTGTTATCGTCATGCAGATTGTACTGAGAGTGC
Rad51_del_rev	AGAATTGAAAGTAAACCTGTGTAAATAAATAGAGACAAGAGACCAAATAGTGCCGATTTCGGCCTATTGG
Rad52_del_for	GGAGGTTGCCAAGAACTGCTGAAGGTTCTGGTGGCTTTGGTGTGTTGTTGGCAGATTGTACTGAGAGTGC
Rad52_del_rev	AGTAATAAATAATGATGCAAATTTTTTATTTGTTTCGGCCAGGAAGCGTTTGCCGATTTCGGCCTATTGG
Tel1_del_for	TTCGAAAAAAAAGCCTTCAAAGAAAAAGGGAAATCAGTGTAACATAGACGGCAGATTGTACTGAGAGTGC
Tel1_del_rev	TTCGTATTTCTATAAACAAAAAAAAGAAGTATAAAGCATCTGCATAGCAATGCCGATTTCGGCCTATTGG
yKu70_del_for	AGCTATGATTTGTTAAGTGACTCTAAGCCTGATTTTAAAACGGGAATATTGCAGATTGTACTGAGAGTGC
yKu70_del_rev	CTACCAAATATTGTATGTAACGTTATAGATATGAAGGATTTCAATCGTCTTGCCGATTTCGGCCTATTGG
Rad9_del_for	AGAAACGCCATAGAAAAGAGCATAGTGAGAAAATCTTCAACATCAGGGCTGCAGATTGTACTGAGAGTGC
Rad9_del_rev	TATTTAATCGTCCCTTTCTATCAATTATGAGTTTATATATTTTTATAATTTGCCGATTTCGGCCTATTGG
Rad53_del_for	TAAAAGAGAGAATAGTGAGAAAAGATAGTGTTACACAACATCAACTAAAAGCAGATTGTACTGAGAGTGC
Rad53_del_rev	ATCTTCTCTCTTAAAAAGGGGCAGCATTTTCTATGGGTATTTGTCCTTGGTGCCGATTTCGGCCTATTGG
Kcs1_tag_for	TTATTTTCGACGCTGAACCAAGATACAATGACGATGCTCAAGTTAGTGATCGGATCCCCGGGTTAATTAA
Kcs1_tag_rev	ATAGATAAATGCATTTACGGACTGAAATAAGCGCAGCTAAAAGAATATTCGAATTCGAGCTCGTTTAAAC
Rad52_up_for	AGCTATTTTGCCACTGAGAATCAAC
Rad52_int_540bp_rev	GCTGATTTCATCCGTTGGCC
Pho81_del_for	CTTTTTGAGAGAATAACCCTTTGGAGGCAACATAGATAGATAAACGTGCAGCAGATTGTACTGAGAGTGC
Pho81_del_rev	AGTTTTTCCTAAATAATGTATAAGATTTCAAAACTACATATTACAGAACTTGCCGATTTCGGCCTATTGG
Pho81_up_for	CGGTTCCACAGTGATTGAG
Pho81_int_rev	CGTGAGATTGAGATCTCTTG
Vip1_del_for	CATACAAATTCAAAAGCATCTCGTAGCATATTAATATATTGCAGAAGGTCGCAGATTGTACTGAGAGTGC
Vip1_del_rev	TAAATACTTATTTAGTTTTGGGTTACTAAATTAAAAATTGGGTGTGATCATGCCGATTTCGGCCTATTGG
Vip1_up_for	CATACAAATTCAAAAGCATCTC
Vip1_int_rev	TAGGTACAGAGTTAGTTCCCATG
mRuby2_int_rev	CATTAACGGAGCCCTCCATG
Ipk2_up_for	CCAGTAATCAGTTAAACAATTTCCA
Ipk2_int_rev	CGAGGTATTGCTTGGACTTC
Ipk2_del_for	AGCTTACATGGATATGTGCATACGTGTGCCTAAGTAGAAATTTTTTTCACGCAGATTGTACTGAGAGTGC
Ipk2_del_rev	CTTTTTGTACCATATACCATAAACAAGGTAAACTTCACCTCTCAATATATTGCCGATTTCGGCCTATTGG
Ipk1_del_for	ACCAGTCGAAAATTGTCAGAGATAAGTTCCTTTTTTGAAAAGAAAGATCGGCAGATTGTACTGAGAGTGC
Ipk1_del_rev	TAATGTATGTGCATCTGCCAGTACCAAAGGTGGAAAGAAAAGTATACAGTTGCCGATTTCGGCCTATTGG
Ipk1_up_for	CGGTCCCATTTAGGGTTTCC
Ipk1_int_rev	GCTTCAATTCTAAAATAACTGTTTGC
Rad52_tag_for	GAGAAGTTGGAAGACCAAAGATCAATCCCCTGCATGCACGCAAGCCTACTGGTGACGGTGCTGGTTTA
Rad51_int_rev	GGTATCGATATACAAACACTTACCTTCAC
Rad51_up_for	TCTATCTTCCGTAGTTTCCATATACTAGTAG
NatMX_int_rev	CGGTAAGCCGTATCGTCAAG
Hygro_int_rev	CGGTGAGTTCAGGCTTTTTA
Pho80_del_for	TCTGCAAGCTATCATAAGACGAGGATATCCTTTGGAGACTCATAGAAATCGCAGATTGTACTGAGAGTGC
Pho80_del_rev	TTTAATTTTGCTCAATCATGATTGCTTTCATAATACCCCACGAAAAATCATGCCGATTTCGGCCTATTGG
Pho80_up_for	CTTCGAGAGGCAGATAACCTT
Pho80_int_rev	CGTACTCCTCCAACTTTTGC
Kcs1_K778A_for	GCCTTGTGCACTGGATCTAGCGATGGGGACAAGACAATAT
Kcs1_K778A_rev	ATATTGTCTTGTCCCCATCGCTAGATCCAGTGCACAAGGC
Pho85_up_for	GGGAATCCAGTTTTACCATATAGC
Pho85_int_rev	GTTTAGTTCTAGCCCTCTTGGT
Pho84_up_for	ACTTCTAAATTTTATCTTTCCTCATCTCG
Pho84_int_rev	AAGTACCAAAACCAAATTGACCA
Pho4_up_for	CCAGGGAAGAAGTCATGCTT
Pho4_int_rev	GATGTGGTGGAAGTAGCAGTA
Pho85_del_for	CAGATAAGGGATATATAGCGCGGCAAACTGGGCAAACTTGAGCAATACCAGCAGATTGTACTGAGAGTGC
Pho85_del_rev	ATTATTATCATTATATATACATGGCTACGGTTTTTCGCTGACGGGCTGCGTGCCGATTTCGGCCTATTGG
Pho5_up_for	ATATAAGCGCTGATGTTTTGCT
Pho5_int_rev	CACCAGTGTATGGGTTCAAAAC
Pcl1_del_for	AAAACGATAACAAAAACAATCAATTATACAAATAACAGTAAAGTAATAAAGCAGATTGTACTGAGAGTGC
Pcl1_del_rev	AAAATCTTTCTCCCACTAAGAGCCCCGTAAGGGCCATCTTGTTTACCACATGCCGATTTCGGCCTATTGG
Pcl1_up_for	GTCTTGGAATTACTATTGCGTACA
Pcl1_int_rev	CTAGTGTAAAGAGACCATCGGT
Vtc4_del_for	CAGGCTAACAATCAAATCGGCCAATAAAAGAGCATAACAAGGCAGGAACA GCAGATTGTACTGAGAGTGC
Vtc4_del_rev	TCTAATATGATTATTACTTAATTATACAGTAAAAAAAACACGCTGTGTAT TGCCGATTTCGGCCTATTGG
Vtc4_up_for	TATTGAGGCAATCAGAAAGAAGT
Vtc4_int_rev	AACGAAATTTTGTTGCTTCCCA
Rad9_up_for	GATGAGCAATGTGAAGTGAGCA
Rad9_int_rev	CTCTCTACCCGAAACATTCAGA
yKu70_up_for	TTCTCTGTATTACTGTTCTAGT
yKu70_int_rev	ATTTAGCATCTATAGGCTTTGT
yKu80_del_for	TAACGAGAGTGCAGGACATATGCACAAATAATATATCTCACACCATAATAGCAGATTGTACTGAGAGTGC
yKu80_del_rev	CTCTTTAACTGTGGTGACGAAAACATAACTCAAAGGATGTTAGACCTTTTTGCCGATTTCGGCCTATTGG
yKu80_up_for	AGGGCATCATCAAGAGAAGAAA
yKu80_int_rev	AAGAAGTTCATTCATATTGTAGA
